# Multi-region exome sequencing of ovarian teratomas reveals 2N near-diploid genomes, paucity of somatic mutations, and extensive allelic imbalances shared across mature, immature, and disseminated components

**DOI:** 10.1101/818534

**Authors:** Michael B. Heskett, John Z. Sanborn, Christopher Boniface, Benjamin Goode, Jocelyn Chapman, Karuna Garg, Joseph T. Rabban, Charles Zaloudek, Stephen C. Benz, Paul T. Spellman, David A. Solomon, Raymond J. Cho

## Abstract

Immature teratoma is a subtype of malignant germ cell tumor of the ovary that occurs most commonly in the first three decades of life, frequently with bilateral ovarian disease. Despite being the second most common malignant germ cell tumor of the ovary, little is known about its genetic underpinnings. Here we performed multi-region whole exome sequencing to interrogate the genetic zygosity, clonal relationship, DNA copy number, and mutational status of 52 pathologically distinct tumor components from 10 females with ovarian immature teratomas, with bilateral tumors present in 5 cases and peritoneal dissemination in 7 cases. We found that ovarian immature teratomas are genetically characterized by 2N near-diploid genomes with extensive loss of heterozygosity and an absence of genes harboring recurrent somatic mutations or known oncogenic variants. All components within a single ovarian tumor (immature teratoma, mature teratoma with different histologic patterns of differentiation, and yolk sac tumor) were found to harbor an identical pattern of loss of heterozygosity across the genome, indicating a shared clonal origin. In contrast, the 4 analyzed bilateral teratomas showed distinct patterns of zygosity changes in the right versus left sided tumors, indicating independent clonal origins. All disseminated teratoma components within the peritoneum (including gliomatosis peritonei) shared a clonal pattern of loss of heterozygosity with either the right or left primary ovarian tumor. The observed genomic loss of heterozygosity patterns indicate that diverse meiotic errors contribute to the formation of ovarian immature teratomas, with 11 out of the 15 genetically distinct clones determined to result from the failure of meiosis I or II. Overall, these findings suggest that copy-neutral loss of heterozygosity resulting from meiotic abnormalities may be sufficient to generate ovarian immature teratomas from germ cells.
