## Supplemental Table 1 for "Multi-region exome sequencing of ovarian teratomas reveals 2N near-diploid genomes, paucity of somatic mutations, and extensive allelic imbalances shared across mature, immature, and disseminated components"

### Sheet: Table S1. sequencing metrics
Supplementary Table 1. Sequencing metrics for the tissue samples analyzed from the 10 patients with ovarian immature teratomas.
patient	sample	tissue sequenced	tissue location	mean on-target sequencing depth	median insert size (bp)
a	3	ovarian immature teratoma	L ovary	284x	181
a	1	ovarian mature teratoma (neuroglial differentiation)	L ovary	303x	186
a	2	ovarian mature teratoma (epidermal differentiation)	L ovary	246x	183
a	5	disseminated immature teratoma	peritoneum	205x	165
a	6	disseminated yolk sac tumor	peritoneum	96x	170
a	7	disseminated mature teratoma (chondroid differentiation)	peritoneum	234x	176
a	4	normal endometrium	uterus	176x	183
b	10	ovarian mature teratoma (epidermal differentiation)	R ovary	233x	185
b	37	ovarian immature teratoma	L ovary	280x	151
b	36	ovarian mature teratoma (neuroglial differentiation)	L ovary	260x	173
b	38	ovarian mature teratoma (epidermal differentiation)	L ovary	289x	162
b	39	disseminated immature teratoma	peritoneum	309x	183
b	9	disseminated immature teratoma	peritoneum	182x	163
b	8	disseminated mature teratoma (neuroglial differentiation)	peritoneum	244x	172
b	12	disseminated mature teratoma (colonic differentiation)	peritoneum	322x	194
b	13	gliomatosis peritonei	peritoneum	194x	166
b	11	normal fallopian tube	R fallopian tube	206x	190
c	16	ovarian immature teratoma	R ovary	232x	171
c	14	ovarian mature teratoma (epidermal differentiation)	R ovary	191x	160
c	15	ovarian mature teratoma (neuroglial differentiation)	R ovary	108x	166
c	17	normal fallopian tube	R fallopian tube	229x	176
d	19	ovarian immature teratoma	L ovary	231x	186
d	20	ovarian mature teratoma (neuroglial differentiation)	L ovary	175x	185
d	21	ovarian mature teratoma (epidermal differentiation)	L ovary	209x	168
d	22	gliomatosis peritonei	peritoneum	238x	179
d	23	disseminated primitive neuroectodermal tumor	peritoneum	223x	166
d	24	atypical gliomatosis peritonei	peritoneum	162x	163
d	18	normal fallopian tube	L fallopian tube	200x	178
e	28	ovarian immature teratoma	R ovary	240x	161
e	26	ovarian mature teratoma (neuroglial differentiation)	R ovary	172x	151
e	27	ovarian mature teratoma (epidermal differentiation)	R ovary	184x	147
e	29	disseminated immature teratoma	peritoneum	263x	160
e	30	gliomatosis peritonei	peritoneum	222x	169
e	25	normal fallopian tube	R fallopian tube	233x	155
g	40	ovarian mature teratoma (epidermal differentiation)	R ovary	312x	156
g	42	ovarian immature teratoma	L ovary	335x	199
g	44	ovarian yolk sac tumor	L ovary	361x	218
g	43	ovarian mature teratoma (epidermal differentiation)	L ovary	398x	220
g	41	normal fallopian tube	L fallopian tube	352x	233
h	47	ovarian immature teratoma	R ovary	235x	147
h	45	ovarian mature teratoma (epidermal differentiation)	R ovary	155x	132
h	46	ovarian mature teratoma (neuroglial differentiation)	R ovary	241x	157
h	49	gliomatosis peritonei	peritoneum	207x	201
h	52	ovarian immature teratoma	L ovary	253x	168
h	50	ovarian mature teratoma (neuroglial differentiation)	L ovary	384x	159
h	51	ovarian mature teratoma (colonic differentiation)	L ovary	289x	184
h	48	normal fallopian tube	L fallopian tube	269x	200
i	53	ovarian immature teratoma	L ovary	256x	182
i	54	ovarian immature teratoma	L ovary	229x	171
i	55	ovarian mature teratoma (neuroglial differentiation)	L ovary	97x	168
i	56	ovarian mature teratoma (colonic differentiation)	L ovary	293x	175
i	57	normal fallopian tube	L fallopian tube	247x	182
j	62	ovarian mature teratoma (epidermal differentiation)	L ovary	244x	169
j	58	ovarian immature teratoma	R ovary	310x	166
j	59	ovarian mature teratoma (neuroglial differentiation)	R ovary	169x	152
j	60	ovarian mature teratoma (colonic differentiation)	R ovary	230x	155
j	63	gliomatosis peritonei	peritoneum	202x	180
j	61	normal fallopian tube	R fallopian tube	167x	150
k	64	ovarian mature teratoma (neuroglial differentiation)	R ovary	238x	178
k	67	disseminated immature teratoma	peritoneum	277x	180
k	66	disseminated mature teratoma (epidermal differentiation)	peritoneum	230x	155
k	65	normal fallopian tube	R fallopian tube	261x	190
